# Hypoxia and Associated Acidosis Generate Cell-Type Specific Myeloid Responses in Glioblastoma

**DOI:** 10.64898/2026.02.26.707379

**Authors:** Aliisa M. Tiihonen, Iida Salonen, Iina Koivisto, Anni S. Ritamäki, Serafiina Jaatinen, Tanja Hyvärinen, Johanna Tilvis, Joose M. Kreutzer, Göktug Karabiyik, Sonja Mäntylä, Maryam Mohammadlou, Miina Hoikka, Masi Valkonen, Jürgen Beck, Roland Rölz, Mikael Marttinen, Joonas Haapasalo, Matti Nykter, Pekka Ruusuvuori, Seppo Parkkila, Pasi Kallio, Sanna Hagman, Juha Kesseli, Vidhya M. Ravi, Hannu Haapasalo, Arja Jukkola, Kevin Joseph, Kirsi J. Rautajoki

## Abstract

Hypoxia is a defining feature of glioblastoma (GBM), yet how it cooperates with hypoxia-associated acidosis to shape microglia and infiltrating monocyte-derived macrophages (MDM) remains poorly understood. We integrated cyclic immunohistochemistry, single-cell RNA sequencing, spatial transcriptomics, *in vitro* cell cultures, and DNA methylation profiling to outline hypoxia-driven responses in up to 136 GBMs. These hypoxic niches were selectively enriched for MDMs that activated carbonic anhydrase (CA) mediated pH buffering and other metabolic adaptation programs, enabling survival in acidic hypoxia, increasingly interacted with cancer cells, and show polarization toward immunosuppressive myeloid-derived suppressor cell (MDSC)-like states. In contrast, microglia were depleted in hypoxic areas, lacked compensatory CA isoenzymes, and developed TNF-linked stress responses and loss of homeostatic identity in acidic hypoxia. These findings identify metabolic adaptation to hypoxia-associated microenvironmental stress as a key determinant of GBM immune architecture, driving myeloid cell fates, spatial TME reorganization and the emergence of immunosuppressive tumor ecosystems.

---

IDH wild-type (IDHwt) glioblastomas (GBMs) are the most common malignant primary brain tumors in adults with a dismal median survival of only 15-18 months ^1^. GBMs are characterized by the profoundly immunosuppressive tumor microenvironment (TME), which is dominated by tumor-associated myeloid cells (TAMs), including brain-resident microglia (MG) and monocyte-derived macrophages (MDMs). TAMs not only support tumor progression but also actively suppress anti-tumor immunity and therapy responses ^2,3^.

Hypoxia is a defining feature of the TME in diffuse gliomas. It induces a series of adaptive mechanisms such as increased angiogenesis, tumor cell proliferation and invasion that all result in a more aggressive tumor phenotype and worsened patient prognosis ^4,5^. Hypoxia is also heavily linked to acidity, which is at least partially generated by the metabolic shifts in hypoxic conditions ^6^. In addition to directly influencing cancer cells, hypoxia has a profound effect on the tumor microenvironment ^7^. TAMs have been reported to display enhanced expression of immunoregulatory and proangiogenic genes in hypoxic niches, correlating with tumor aggressiveness and poor clinical outcome ^8–10^. Hypoxia also contributes to the compartmentalization of TAMs in GBM ^8,9,11^, yet the precise mechanisms underlying the spatial patterning of MDM and MG populations and their transcriptional states remain still poorly understood.

In this study, we applied a multi-modal strategy integrating cyclic immunohistochemistry (cIHC), single-cell RNA sequencing (SCS), spatial transcriptomics (ST), DNA methylation profiling, and *in vitro* cell cultures to characterize the impact of hypoxia on MDM and MG phenotypes in GBM. Our findings reveal a fundamental divergence in the hypoxia responses of MG and MDMs: MG undergo stress-induced dysfunction and depletion especially in the context of hypoxia-associated acidity, whereas MDMs adapt metabolically, survive, and acquire an immunosuppressive, myeloid-derived suppressor cell (MDSC)-like programs. These results uncover hypoxia and the associated acidity as central drivers that reorganize the myeloid landscape of GBM, offering mechanistic insight into macrophage dominance and MG exclusion within the tumor core. Together, this work provides a refined conceptual model of how microenvironment induced metabolic stress shapes tumor–immune interactions and the emergence of an immunosuppressive tumor ecosystem in GBM.
