## Supplementary Table 1 for "Hypoxia and Associated Acidosis Generate Cell-Type Specific Myeloid Responses in Glioblastoma"

### Sheet: Taulukko1
Tumor
Primary	163 (73)
Residive	59 (27)
IDH-1 mutation status
Wildtype	173 (78)
Mutant	49 (22)
Tumor type
Astrocytoma, IDH-mutant
Grade 2	13 (6)
Grade 3	8 (3)
Grade 4	29 (13)
Glioblastoma	173 (78)
n=222 (%)
