## Supplementary Table 2 for "Hypoxia and Associated Acidosis Generate Cell-Type Specific Myeloid Responses in Glioblastoma"

### Sheet: Gene sets and DE genes
TNFA_signaling_via_NFKB	TNF_response	phagocytosis	positive.regulation.of.leukocyte.activation	Interferon response	stress_response_	Hypoxia_geneset	MHC class II HLA genes	IPA_CD163lowMDM_cellsurvival	VENN_CD163lowMDMs_unique_UP	VENN_CD163highMDMs_unique_UP	VENN_CD163lowMG_unique_UP	VENN_CD163lowMG_unique_DOWN	PAGA_pseudotime_DE_MG_UP	PAGA_pseudotime_DE_MG_DOWN	PAGA_pseudotime_DE_MG_MDM_UP	PAGA_pseudotime_DE_MG_MDM_DOWN	PAGA_DEG_MDM_UP	PAGA_DEG_MDM_DOWN	E-MDSC	CD163high_CD163low_MDM_DOWN	CD163low_MDM_DOWN	CD163high_MDM_DOWN	CD163low_CD163high_MG_DOWN	CD163high_MG_DOWN	CD163low_MG_DOWN	CD163low_CD163high_MDM_UP	CD163low_MDM_UP	CD163high_MDM_UP	CD163low_CD163high_MG_UP	CD163high_MG_UP	CD163low_MG_UP
KLF10	IL32	MYO7A	CTSC	STAT1	BTG2	CA9	HLA-DPB1	CD48	ANKRD12	ALOX5AP	SAT1	UBA52	SELENOP	CCL3L3	MT1G	APOC1	MT1G	FUCA1	TPI1	LGMN	RPL17	HLA-DPB1	CORO1A	IGHA1	RPL13A	HK2	WSB1	ALDOA	C5AR1	C1orf162	SAT1
PHLDA2	CXCL11	CORO1A	FCGR3A	MX1	CCL3	ADM	HLA-DPA1	DAB2	FAM13A	TIMP1	HSPA8	RPS11	ATP5F1E	SPP1	MT1H	APOE	MT1H	CST3	FAM162A	SERPINF1	RAB13	CD74	IGLC2	CCR1	UBA52	VCAN	JUNB	SPP1	HBB	EIF5A	HSPA8
CEBPD	CXCL10	PIK3CD	HLA-DPA1	ISG15	CCL4	PDK1	HLA-DOA	GPNMB	GPNMB	SH3BGRL3	ACSL1	ARPC3	RACK1	KLF2	SEC61G	TUBA1B	SEC61G	SEPP1	GSTO1	LY96	RPL36A	HLA-DRA	FAM212A	IGHG1	CD53	NDRG1	DUSP1	ENO1	CREM		ACSL1
DUSP4	SOD2	PLCG2	HLA-DRA	IFI6	NR4A2	VEGFA	HLA-DMA	HMOX1	TUBGCP2	S100A6	IRF1	LAMTOR4	ATP5MF	CH25H	HILPDA	HLA-DQA1	HILPDA	CPM	MIF	APOC1	C4orf48	MS4A7	APBB1IP		DHRS9	ERO1A	ANKRD12	C4orf3	ID3		IRF1
TGIF1	CD44	DOCK2	HLA-DRB1	SP110	KLF4		HLA-DMB	MANF	RAB1A	CLIC1	IRS2	MYL6	ATP5ME	MT2A	MT1X	KLF2	MT1X	HLA-DQA1	PKM	PLA2G7	MBP	AKR1B1	IGKC		RPS11	ANGPTL4	FAM13A	UPP1	MT-CO1		IRS2
PTX3	C1S	SYK	HLA-DPB1	IFI35	NR4A1		HLA-DOB	MFSD2A	FNIP2	BCL2A1	HERPUD1	ARPC2	ELOB	JUN	MT1E	CEBPD	MT1E	APOE	GAPDH	SLC25A3	AC090498.1	HLA-DQA1	CYFIP1		ARPC3	SLC2A1	IQGAP1	PKM			HERPUD1
MAP2K3	NUAK2	BIN2	HLA-DMA	BST2	FOSB		HLA-DQB2	MITF	CORO1C	TPM4	SLC20A1	RPSA	JPT1	IFI27	TGM2	SEPP1	ANGPTL4	SLC40A1	LGALS3	TUBA1A	ANP32A	SLC40A1	LPAR5		LAMTOR4	TREM1	FOS	FAM162A			SLC20A1
RCAN1	DRAM1	ITGAM	CD74	IFI44	FOS		HLA-DQA2	PIM1	CLN8	RAC2	RP11-758H9.2	OAZ1	SELENOW	HSPB1	ANGPTL4	CPM	TIMP1	CEBPD	LGALS1	GYPC	FTL	SEPP1			SUSD3	ADAM8	DDX5	PLP2			RP11-758H9.2
TNFAIP6	GBP1	PIK3CG	RHOH	OAS2	DUSP1		HLA-DQB1	SLC6A8	CD109	LINC00152	PDE4B	PPP1CA	ATP5MG	CH17-373J23.1	TIMP1	SLC40A1	MT1M	CD14	PGK1	PLTP	NDUFA13	CPVL			NAA20	HILPDA	IER2	ALOX5AP			PDE4B
G0S2	IRF1	CYBB	LYN	OAS1	ZFP36		HLA-DQA1	UGCG	CXXC5	ANPEP	REL	ARPC4	ATP5MC2	RGS16	MT1M	JUN	MT2A	CTSZ	ADM	CCL4	SEPW1	HLA-DQB1			RGS19	PGAM1	PNISR	RGCC			REL
DRAM1	SERPINE1	ITGAL	HLA-DOA		DDIT4		HLA-DRB1		CLEC2B	MIR4435-2HG	PDE4DIP	COPE	BEX3	GBAS	FN1	FUCA1	SNHG12	CCL3	LDHA	HBB	NBEAL1	CFD			MYL6	P4HA1	PLXDC2	CSTB			PDE4DIP
CXCL10	CEBPD	PTPRC	HLA-DMB		RHOB		HLA-DRB5		UBA6	MARCO	IFI30	AP2M1	COPS9	BAG3	MT2A	CD14	ADM	CCL3L3	CD63		HINT1	CST3			ARPC2	FN1	DUSP10	TIMP1			IFI30
DUSP5	SAT1	C3	IL15RA		NFKBIA		HLA-DRA		LIMD1	FBP1	TUBB4B	PSMB9	FYB1	FCGBP	CXCL3	CTSZ	C15orf48	HLA-DQA2	CSTB		S100A8	FUCA1			RPSA	ENO2	ARHGAP18	SEC61G			TUBB4B
PPP1R15A	CCL2	VAV1	IL4R		SGK1				SLC3A2	TGM2	CACYBP	PSMB3	SELENOK	ISG15	MARCO	PADI2	NDRG1	PLTP	HMOX1		USMG5	MARCKS			YWHAH	AK4	RAB20	SH3BGRL3			CD55
MAFF	ZFP36L2	NCKAP1L	IL10		TSC22D3				DAB2	S100A9	DNAJB4	COX4I1	VSIR	IL1B	RETN	CCL3	SPP1	CCL4	S100A10		MINOS1	ALDH1A1			PYCARD	HIF1A-AS2	SRRM2	EIF4EBP1			CACYBP
GADD45A	TNFAIP3	BTK	LILRB2		RIPK1				UGCG	TMEM167A	TCP1	ACTG1	ATP5MPL	ALOX5AP	FCN1	CH25H	SCD	CCL4L2	CTSB		CMPK1	TXNIP			OAZ1	RP11-742B18.1	MAF	GPI			DNAJB4
SERPINE1	ICAM1	AIF1	HLA-E		IER5				RTN4	COTL1	RILPL2	PPIA	ADAMDEC1	SEPP1	CA2	APOC2	MT1F	ADAMDEC1	VKORC1		TALDO1	HLA-DRB5			GPN3	TAGLN2	SON	ALDOC			TGIF1
CDKN1A	TNFAIP2	PTPN6	CLEC7A		MAP2K3				RIOK3	LINC01272	NXF1	MZT2B	LINC01736	CCL4	SNHG12	CKB	NUPR1	APOC1	C15orf48		SMS	GIMAP7			S100A13	MXI1	GPNMB	PFKP			TCP1
FOSL1	CCL20	HCK	PYCARD		UBC				CDCP1	NME1	DNAJB6	RAN	POLR2J3.1	CCL2	SERINC2	CCL4	RAB42	TUBA1B	PLIN2		RNASEH2C	MS4A4A			RP11-552D4.1	CYTIP	CREBRF	VDAC1			CYCS
CFLAR	BIRC3	TGFB1	SASH3		HSPB1				TNFRSF14	EREG	SOX4	BCAP31	SEM1	CCL3	S100A9	FCGBP	VIM	JUN	ATP6V1F		TXN	HLA-B			CAPZA2	EGLN3	MAP3K2	SLAMF9			RILPL2
F3	EPHA2	IL15RA	SPI1		TRADD				MITF	MCEMP1	TOB1	MYL12B	ATP5F1B	IGKC	ADM	GLDN	PLIN2	GADD45B	ATF3		DDAH2	ASAH1			ARHGDIB	FAM210A	KMT2E	LSP1			NXF1
TNC	TNFRSF10B	CEACAM4	TYROBP		TNFRSF1A				PLOD2	LCP1	SERPINB9	NEDD8	ATP5MC3	G0S2	C15orf48	DBI	VCAN	F13A1	BRI3		NPL	ADAMDEC1			LYL1	SLC16A10	TUBGCP2	S100A6			DNAJB6
CCL20	CTHRC1	ARHGAP25	CD4		CXCR4				PMP22	CD300E	YME1L1	PSMB7	AC245014.3	CKB	VEGFA	CCL3L3	BNIP3	TNFSF10	CTSL		ATP5E	TMEM176A			PIH1D1	TGFBI	TPP1	CLIC1			SOX4
ATF3	PTX3	PIK3R6	HAVCR2		ZFP36L2				RPS4Y1	S100A12	NR4A1	ARPC5	NOP53	ATF3	EREG	PON2	SLC2A1	LYZ	FCGR2B		RPS10	IGF1			SHTN1	FNDC3B	CEBPD	GUK1			TOB1
SOCS3	IFNGR2	P2RY6	HLA-DQB1		DNAJB1				RDX	TXNDC17	EIF4E	LMAN2	ATP5MD	PDPN	NDRG1	HSPA1A	ALDOC	HLA-DQB2	SLC16A10		DCTN2	AXL			PFN1	S100A4	RAB1A	BCL2A1			SERPINB9
SAT1	LIF	CLEC7A	TNFSF13B		HSPA6				PFKFB4	CD52	HIST1H2BG	PSME1	CALHM6	DHRS9	SPP1	CST3	GPNMB	KLF2	CLEC2B		PSMA7	PLD3			PSMB8	LIMS1	FNIP2	ATF5			YME1L1
TNFAIP3	PLAU	TLR2	CCL2		JUN				GPR146	THBS1	AKAP13	ATP5O	ATP5F1D	HSPA6	SOD2	ITM2C	S100A6	NFIA	FABP5		ATP5I	FYB			SSB	GBE1	TNFAIP8	TPM4			TSC22D1
RELB	KLF10	LYN	RUNX1		ATF3				CIR1	RETN	TSPYL2	DYNLRB1	STMP1	TIMP1	EMP1	PDK4	RGCC	VMO1	FTL		RPL38	LPAR6			CKLF	CD300A	ELF1	RAC2			NR4A1
TNFAIP8	IL8	NCF2	PDCD1LG2		IER2				ZNF395	CXCL1	SEC14L1	AURKAIP1	TRIR	SOD2	SCD	DHRS9	S100A10	EGR2	SEC61G		MPC2	CPM			MYDGF	LUCAT1	MTDH	LINC00152			EIF4E
KYNU	ZFP36	CD300LF	CCR2		EGR1				NGLY1		EIF5	ISG15	ATP5PO	TUBA1B	MT1F	HLA-DQA2	GAPDH	IL2RA	RAB42		UQCRB	HLA-DOA			PPP1CA	RP11-670E13.6	DEK	HPCAL1			HIST1H2BG
IFNGR2	JUNB	NCF1	IL15		JUNB				TMEM140		PLK2	ATP6V1E1	ATP5F1A	DNAJB1	TXN	CLEC9A	FTH1	IL10	P4HB		KLF2	LIPA			CFL1	TNS1	GNAI2	ADSSL1			AKAP13
SERPINB8	DUSP5	FCER1G	CD2		KLF6				GATM		HIF1A	LSM3	ATP5PF	CCL4L2	NUPR1	OS9	ENO2	CH17-373J23.1	MSR1		YBX1	FGL2			ARPC4	AP1S2	RAP2B	ANPEP			TSPYL2
SOD2	KLF6	FCGR2A	IL2RG		GADD45B				HECTD1		INTS6	MYL12A	SELENOH	DBI	RAB42	CCL4L2	SLAMF9	OS9	MGAT1		S100A9	GAS6			PSENEN	FLNA	CORO1C	S100A8			SEC14L1
NAMPT	IL6	RAC2	ICOS		PPP1R15A				OSER1		NR4A3	AP2S1	AC007952.4	HSPA1A	IL1RN	CCT6A	LGALS1	PON2	SPP1		BOLA3	CEBPD			LAT2	SLC2A5	SF3B1	P4HB			EIF5
IRF1	ATF3	MSR1	SLAMF1						LMAN1		PELI1	PARK7	AC103591.3		VIM	PLTP	ANXA2	PKIB	ANXA5		RPL31	CXCL12			EPSTI1	SLC25A19	PTPRC	ANXA2			PLK2
ICAM1	EGR1	SLC11A1	CCL5						CSGALNACT2		CMB9-22P13.1	BLOC1S1	SMIM30		LGALS3	DNAJB1	HK2	PDK4	ANXA1		SNCA	CD302			COPE	IL1RN	N4BP2L2	SNAI1			HIF1A
BCL3	MCL1	C2	SIRPG						PIM1		CFLAR		NDUFAF8		CXCL8	CCND1	TREM1	CH25H	HSPA5		MIR4458HG	CD68			RNASET2	FCGR2B	RAB31	PDLIM7			INTS6
PLAU	JUN	SIGLEC7	LCK						ADCY3		BCAS2		ATP5PD		MCEMP1	BAG3	UPP1	HES1	VIM		S100B	HERPUD1			SNX17	RALA	CLN8	MIR4435-2HG			NR4A3
LIF	EGR2	TREM2	CD3E						CD48		RP11-1000B6.3		ATP5MC1		PLIN2	HSPB1	AK4	OSM	ANXA2		RPL6	ENTPD1			CNPY3	RNASET2	IMP3	MT1F			ATP1B3
CLCF1	IER2	PYCARD	HAMP						LPCAT1		SOCS1		SELENOF		VCAN	PDPN	LDHA	LMO4	CTSD		LINC01272	GIMAP1			EIF3K	INSIG2	SERINC1	CACNA2D4			PELI1
PLAUR	IER3	CD14	CD40						HMOX1		FAM133B		ELOC		BNIP3	RGS16	PKM	IRS2			OTOA	RNF130			AP2M1	MMP19	RSRP1	GNA15			CMB9-22P13.1
CCL2	FOS	FCGR1A	HLA-DQA1						ABCG1		XBP1		RTF2		SLC2A1	OSM	LINC01272	XBP1			RPL37A	OAZ2			CAPZB	INF2	FRMD4B	MARCO			CFLAR
ZC3H12A	DUSP1	NCF4	CD80						AMPD3		AMD1		AC004687.1		FTL	IL1B	ERO1A	HSPA1A			FTH1	MGLL			PSMB9	DARS	CD109	FBP1			BCAS2
BCL2A1		ITGB2	B2M						DNAJB9		HEXIM1		OTULINL		ALDOC	HSPA6	ADAM8	PTMS			HBA2	ZFP36L2			PSMB3	EGLN1	RBM8A	AQP9			RP11-1000B6.3
IL6		ARPC1B	PIK3R6						ATP6V1A		HNRNPH1		ATP5PB		GPNMB		EGLN3	ATP2B1			RPS4X	CTSH			COX4I1	ZYX	MTPN	TGM2			SOCS1
BIRC3		CYBA	CD1D						MFSD2A		NR4A2		ATP5IF1		PLOD2		ALOX5AP	STMN1			RPS19	P2RY13			TMEM109	POLR2H	CXXC5	S100A9			FAM133B
CEBPB		TYROBP							EMP1		MAT2A		SELENOT		S100A6		S100A9	SDS			RPL21	CD84			ACTG1	MGAT1	UBXN4	GSTO1			YPEL5
PTGER4		C1QA							SLC6A8		MIDN		NORAD		RGCC		TMEM45A	RP11-1143G9.4			RPS6	RENBP			TWF2	EAF1	CCDC107	TMEM167A			IER5L
ZFP36		CD300A							MANF		KLF10		BUD23		S100A10		TXN	GPX3			FABP5	TBXAS1			LDHB	RNMT	CTSA	EMP3			NFIL3
JUNB		C1QC									PTP4A1		RTL8C		TGFBI		CLEC5A	IL1B			NMB	NCOA4			IFIT1	SLC43A3	DDX17	COTL1			XBP1
AREG		C1QB									XIST		NIPSNAP2		GAPDH		PLOD2	CTSB			RPL41	CECR1			ITGB2	PTTG1IP	CLEC2B	LINC01272			AMD1
KLF6											DNTTIP2		RTRAF		EGLN3		FTL	AREG			CYP19A1	DRAM2			XRCC5	PHC2	UBA6	EIF1			HEXIM1
FOSL2											CKS2		METTL26		FTH1		TUBA1C	IGLC2			RPS29	IL18			UBE2L3	GRB2	SLC25A36	COX20			HNRNPH1
SPHK1											MID1IP1		MCRIP1		FCGR2B		SLC6A8	IGKC			RPS12	HN1			TMED9	SCD	IFNGR2	ERRFI1			NR4A2
LITAF											FKBP5		SMIM26		ACTN1		S100A8	CXCL2			RPL26	BTG2			XRCC6	ZNF292	TMED9	GK			MAT2A
CD80											FLJ37453		REX1BD		ENO2		MT3				APOC2	SCPEP1			CLTA	ACTN1	SCAF11	PTMA			MIDN
CD44											SIAH2		ATP5F1C		CXXC5		FABP5				FCER1G	SPINT2			PPIA	TMEM51	LIMD1	BZW1			KLF10
											CHD1		NBDY		TUBA1C		FN1				RPS26	DPP7			AP005530.2	ATP6V1G1	SLC3A2	NOP10			PTP4A1
											RBKS		SELENOS		TUBB6		ANKRD37				OPTN	SLCO2B1			MZT2B	PCBP1	PLEKHB2	VKORC1			MIR155HG
											DNAJA1		CCL3L1		ANPEP		G0S2				MT1G	EPHX1			ERP29	IVNS1ABP	ACTR2	TUBA1C			XIST
											H2AFX		GPNMB		FBP1		ANXA1				RPL39	GLIPR1			ERH	RBPJ	DAB2	DDT			MKNK2
											GABPB1		LGALS3		SLAMF9		EMP1				MT3	ARHGAP24			PSMA4	APLP2	SRSF5	NCF1			DNTTIP2
											RP11-386I14.4		HLA-DQA2		LGALS1		RAB13				HAMP	MPEG1			SCIN	JMJD6	UGCG	ZFAS1			CKS2
											ADGRE2		SEPHS2		ANXA2		MARCO				MT2A	ADAP2			RAN	CD93	PJA2	PHLDA2			SAP30
											UBB		CPM		RAB13		CA2				GFAP	DAB2			TMEM119	ASPH	FOXO3	IL1RAP			MID1IP1
											SRGAP1		ACP5		ANXA1		TUBB6				C1orf61	HEXA			BCAP31	CD99	RTN4	RAB13			FKBP5
											C1orf56		PLCG2		OTOA		NMB				SPP1	PRCP			GPSM3	ANKRD28	DDX24	NME1			FLJ37453
											DUSP2		OTOA		HK2		IL1RN					PLBD1			MYL12B	ATP6V1B2	NUCKS1	EREG			SIAH2
											MAP2K3		SLC40A1		TMEM45A		PAICS					MAFB			NEDD8	DENND3	ARF6	PPDPF			CHD1
											TCOF1		APOC1		TREM1		LGALS3					LAIR1			PSMB7	FCGBP	RIOK3	MCEMP1			RBKS
											KB-1507C5.4		LYZ		UPP1		FBP1					ATP1B1			VSIG4	HSP90B1	RSRC2	CARD19			DNAJA1
											B3GNT5		NUPR1		SLC16A10		CXXC5					CIRBP			ARPC5	ZFP36L1	GRINA	ATP13A3			H2AFX
											KCNQ1OT1		PMP22		CLEC5A		RP11-742B18.1					FOS			GSN	ETS2	GNS	CCDC109B			GABPB1
											KDM6B		HES1		AK4		PRDX2					N4BP2L2			LMAN2	CXCL3	RIN3	LCP1			RP11-386I14.4
											NEU1		SDS		LDHA		ANPEP					LAPTM4A			PSME1	CXCL2	TIMP2	CD300E			ADGRE2
											SYAP1		VIM		SLC6A8		HIST1H1C					TLR7			ATP5O		SRRM1	S100A12			UBB
											OSM		LILRA4		PKM		SLC16A10					RNASE6			IFI35		FAM26F	MYO1G			SRGAP1
											HLA-DRB5		APOE		LINC01272		OTOA					GPR155			SPCS1		CDCP1	MT3			C1orf56
											MRPL18		LGALS1		ERO1A		TNFRSF12A					MIF4GD			VPS29		HEXA	TXNDC17			DSE
											PRDM1		FTL		ADAM8		VEGFA					DUSP1			DYNLRB1		PTGER4	KRT10			PLK3
											B4GALT1		PLA2G7		FABP5		CCL20					LTC4S			AURKAIP1		TAF1D	IL1B			PRKAG2-AS1
											TNFSF9		FUCA1		CCL20		SERINC2					WASF2			C11orf31		TNFRSF14	VAPA			DUSP2
											TAGAP		FCGR2B		NMB		ERO1L					SNX6			PSMC4		ZEB2	CD52			MAP2K3
											TRIB1		APOC2		MGST1		PPP1R14B					PECAM1			PSMA1		UBE2R2	NCF2			TCOF1
													CTSZ		MT3		CXCL8					GAPT			ISG15		MITF	TMIGD3			CD163
													CDK4		CXCL2		MCEMP1					PILRA			APMAP		FUT11	NLRP3			USP36
													CTSB		G0S2		IBSP					UNC93B1			EVL		RSF1	THBS1			KB-1507C5.4
													TGFBI		SDC2		SOD2					CCL4L2			C14orf166		MARCH1	PPIF			B3GNT5
													CST3		ISG20		RNF187					C6orf62			PGLS		SRSF7	MT1H			KCNQ1OT1
													PLTP		INSIG1		CHCHD2					HLA-F			ATP6V1E1		PLOD2	RETN			KDM6B
													S100A6		ANKRD37		HAMP					FCGR1B			PSME2		TANC2	FABP5			NEU1
													SEC61G		PAICS		DSTN					RABGAP1L			EEF1B2		KDM3A	IL4I1			SYAP1
													S100A10		HMOX1		FCN1					SAMHD1			TSPO		RRAGC	RPPH1			BTG3
													TXN		NKG7		WBP5					IER2			C19orf43		CCNG2	CTSL			OSM
													MBP		CXCL10		FCGR2B					PEBP1			PRMT1		NCL	CCL2			HLA-DRB5
													FABP5		CXCL1		SDC2					JUNB			EIF3G		RICTOR	CXCL1			RP6-91H8.3
															HIST1H1C		INSIG1					MEF2C			MX1		CLK3	CTSB			MRPL18
															RP11-742B18.1		HMOX1					LYZ			LSM3		SRSF3	NUPR1			PRDM1
															ACP5		MRPS6					CREBL2			MYL12A		MBNL1				B4GALT1
															PPP1R14B		RGS16					FEZ2			RAC1		CYTH4				TNFSF9
															IL32		RETN					TNFSF12			GLDN		PMP22				CXCL10
															CTSL		ACTN1					GAA			COMMD6		TMEM165				TAGAP
															PMP22		IL4I1					HMGN3			RAB5C		RPS4Y1				TRIB1
															RNASE1		DNAJB9					GSTK1			IDH2		PLEKHA2
															IL4I1		HBA2					ITPR2			RBX1		ITGA5
															THBD		SERPINH1					MIS18BP1			ITM2C		RBM25
															LYZ		IL8					CTSZ			SEC11A		CCR1
															S100A8		PDPN					CREG1			NDUFB7		RDX
															TRAC		PHLDA1					HLA-DQA2			UQCR10		STC2
															GZMA		SQSTM1					LAMP2			ARL6IP4		PFKFB4
															CCL5		GATM					IL10RA			VPS28		ZNF622
															PHLDA1		LMNA					SIGLEC10			ATP5J2		MEF2A
															LMNA		TGFBI					CYBB			VAMP8		ICAM1
															WBP5		HBB					AP1B1			AP2S1		PSAP
															PRDX2		HMGB2					ACP5			IFITM3		YY1
															DNAJB9		SEPT7					BLVRB			PARK7		IGKC
															IL8		ZFAND2A					RASSF4			COX6C		KDM7A
															DSTN		EREG					NAIP			GMFG		LACTB
															RNF187		CTSL					GPR65			BLOC1S1		GPR146
															ALOX5AP		HSPA5					RP11-1143G9.4			NDUFB2		PPP4R2
															CHCHD2		CITED2					PLCG2					CIR1
															HMGB2		HSP90B1					ABHD12					RAPGEF1
															ISG15		RNASE1					RPN2					QKI
															CCL2		CCL2					EVI2B					TMOD3
															IL6		IFI27					HCK					CCDC88A
															SDS							MARCH1					LRRC25
															SOCS3							EPB41L2					ZNF395
															PTGS2							CCL3L3					TAOK3
															RSAD2							DHRS7					CYTH1
															CCL8							SELPLG					NGLY1
															PPP1CB							CTSD					BACH1
															MRPS6							SLC1A3					ZMIZ1
															IBSP							CTSA					RLF
															HSP90B1							SORL1					MACF1
															IGKC							SPATS2L					RUNX1
															RP11-1143G9.4							CCL3					MYO1F
															CITED2							MAF					NPEPPS
															SEPT7							IGLC3					SPAG9
															SQSTM1												AKAP9
															HSPA5												TMEM140
																											PRKAG2
																											MMP14
																											PDIA3
																											MYO9B
																											CHD2
																											WAC
																											C3orf58
																											GATM
																											AHNAK
																											HECTD1
																											ASAP1
																											OSER1
																											CNOT8
																											ZFP36L2
																											FMNL2
																											IGHG3
																											RAF1
																											CEP170
																											WNK1
																											JMJD1C
																											LMAN1
																											ZCCHC6
																											GPCPD1
																											HIST1H4C
																											IGHG4
																											RALGDS
																											DOCK8
																											NUP58
																											BLOC1S6
																											PDXK
																											PLEC
																											PDIA6
																											BBX
																											ANKH
																											SWAP70
																											PLOD1
																											DDX3Y
																											SERTAD2
																											GLUD1
																											CSGALNACT2
																											LHFPL2
																											RYBP
																											ARL4A
																											PHF3
																											DDIT3
																											PIM1
																											PKIB
																											IGHA1
																											NPC1
																											ADCY3
																											CD14
																											HELZ
																											ST14
																											WDR26
																											GCC2
																											CD48
																											LPCAT1
																											HMOX1
																											ARRDC2
																											ABCG1
																											H1FX
																											KLHL24
																											GNAQ
																											NKTR
																											AMPD3
																											PNPLA8
																											DNAJB9
																											LUC7L3
																											ZFYVE16
																											ATRX
																											STK10
																											SEC31A
																											ITGAX
																											CDC42EP3
																											ATP6V1A
																											LRP1
																											IGLC2
																											MYH9
																											RBBP6
																											B3GNT2
																											PIK3IP1
																											DENND4C
																											GPAT4
																											SLC17A5
																											TAOK1
																											PLAU
																											MFSD2A
																											IGHM
																											MGEA5
																											NRP1
																											DUSP6
																											P2RX7
																											HLA-DQB1
																											PPIB
																											CST3
																											IQGAP2
																											RP11-160E2.6
																											IL6R
																											EMP1
																											GNPTAB
																											SLC6A8
																											MANF
																											MT-ND4
																											PDIA4
